# Cell-associated Transcriptional Alterations in the Retinal of Alzheimer’s Disease

**DOI:** 10.1101/2022.08.18.502974

**Authors:** Jennifer Ngolab, Adam Mark, Justin Buchanan, Shaina Korouri, Sebastian Priessl, Sara Brin Rosenthal, Allen Wang, Kathleen M. Fisch, Robert A. Rissman

**Author notes:** <u>Correspondence to:</u> Robert Rissman, Ph.D., Department of Neurosciences, UCSD School of Medicine, 9500 Gilman Drive, MTF 309, M/C 0624, La Jolla, CA 92093-0624.

## Abstract

Current approaches for studying pathologic changes in the retina associated with Alzheimer’s Disease (AD) remain heterogeneous, limiting the use of retinal amyloid-beta as a viable biomarker for AD. Transcriptomic profiling of the retina has provided cell-specific insight into AD progression in the brain yet is lacking in the retina. In this study, we implemented a non-biased approach through next generation sequencing to profile frozen archived retinal tissues from autopsy/pathologically confirmed AD and non-diagnosed cases (NonAD). A total of 37,211 nuclei were isolated from frozen retinal tissue punches originating from AD, and 31,326 were isolated from non-diagnosed cases. Gene expression patterns specific to the retinal region and major retinal cell types were represented in both tissue groups. AD-associated genes were differentially expressed in AD retinal glial cells, including microglia. A greater percentage of microglial nuclei from AD retinal nuclei expressed TYRO protein tyrosine kinase-binding protein (TYROBP) compared to nonAD retinal nuclei. However, compared to microglia from single retinal cell datasets from elderly non-diseased individuals, TYROBP expression is highly expressed in the single cell data set, indicating TYROBP transcripts reside within the cytoplasm. However, other AD-associated genes were differentially expressed in AD nuclei such as DOCK2, PICALM, and PLCG2 compared to non-diseased single-cell microglia, implicating a role of these genes in the AD retina. To summarize, we extracted a high number of nuclei from frozen retinal tissue that retain specific gene markers for cell classification and highlighted candidate AD-associated genes in retinal microglia that may be viable in future AD retinal studies.
