## Supplemental Table 1 for "Cell-associated Transcriptional Alterations in the Retinal of Alzheimer’s Disease"

### Sheet: Gene Markers
Gene	Cell Ident	Source
PDE6A	Rods	Yi et al., 2020, Liang et al., 2019, Menon et al., 2019
RHO	Rods	Yi et al., 2020, Peng et al., 2019
CNGB1	Rods	Yi et al., 2020
TF	Muller	Yi et al., 2020
WIF1	Muller	Yi et al., 2020
RGR	Muller	Yi et al., 2020, Yan et al., 2020
ELAVL2	RGC	Yi et al., 2020
KCNC2	RGC	Yi et al., 2020
PRUNE2	RGC	Yi et al., 2020
TMEM163	RGC	Yi et al., 2020
TRPM1	Bipolar	Yi et al., 2020, Menon et al., 2019
DOK6	Bipolar	Yi et al., 2020
NETO1	Bipolar	Yi et al., 2020, Liang et al., 2019
CA10	Bipolar	Yi et al., 2020
GAD1	Amacrine	Yi et al., 2020, Liang et al., 2019
PBX1	Amacrine	Yi et al., 2020
TFAP2B	Amacrine	Yi et al., 2020, Peng et al., 2019
SYNPR	Amacrine	Yi et al., 2020
ONECUT1	Horizontal	Yi et al., 2020, Yan et al., 2020
ONECUT2	Horizontal	Yi et al., 2020, Yan et al., 2020
TNR	Horizontal	Yi et al., 2020
TIMP3	Astrocytes	Yi et al., 2020
GFAP	Astrocytes	Yi et al., 2020, Yan et al., 2020, Lukowski et al., 2019
ATP1A2	Astrocytes	Yi et al., 2020
ARR3	Cones	Yi et al., 2020, Liang et al., 2019, Lukowski et al., 2019
CC2D2A	Cones	Yi et al., 2020
CNGB3	Cones	Yi et al., 2020
KCNB2	Cones	Yi et al., 2020
HLA-DRA	Microglia	Yi et al., 2020, Lukowski et al., 2019
SRGN	Microglia	Yi et al., 2020
RGS1	Microglia	Yi et al., 2020

### Sheet: Avg Expression
	avg.exp	pct.exp	features.plot	id
PDE6A	45.5438	98.0211	PDE6A	Rods_NonAD
RHO	11.1909	73.5865	RHO	Rods_NonAD
CNGB1	11.0714	87.9005	CNGB1	Rods_NonAD
TF	1.7701	31.5115	TF	Rods_NonAD
WIF1	0.297765	5.69167	WIF1	Rods_NonAD
RGR	0.119732	3.00603	RGR	Rods_NonAD
ELAVL2	0.0579904	1.46061	ELAVL2	Rods_NonAD
KCNC2	0.0293736	0.725594	KCNC2	Rods_NonAD
PRUNE2	1.36685	10.686	PRUNE2	Rods_NonAD
TMEM163	0.0882739	2.38409	TMEM163	Rods_NonAD
TRPM1	0.111817	2.3464	TRPM1	Rods_NonAD
DOK6	0.189213	3.62797	DOK6	Rods_NonAD
NETO1	0.0799886	1.536	NETO1	Rods_NonAD
CA10	0.122644	2.03543	CA10	Rods_NonAD
GAD1	0.0177938	0.461741	GAD1	Rods_NonAD
PBX1	1.18779	23.1436	PBX1	Rods_NonAD
TFAP2B	0.0218313	0.527704	TFAP2B	Rods_NonAD
SYNPR	0.146162	3.64681	SYNPR	Rods_NonAD
ONECUT1	0.0146407	0.395778	ONECUT1	Rods_NonAD
ONECUT2	0.0350299	0.951753	ONECUT2	Rods_NonAD
TNR	0.0378432	1.08368	TNR	Rods_NonAD
TIMP3	0.199917	3.60912	TIMP3	Rods_NonAD
GFAP	0.142556	3.33585	GFAP	Rods_NonAD
ATP1A2	0.136922	2.53487	ATP1A2	Rods_NonAD
ARR3	0.195398	4.0049	ARR3	Rods_NonAD
CC2D2A	3.70139	58.1511	CC2D2A	Rods_NonAD
CNGB3	0.205811	5.1357	CNGB3	Rods_NonAD
KCNB2	0.153056	2.76103	KCNB2	Rods_NonAD
HLA-DRA	0.0747051	2.02601	HLA-DRA	Rods_NonAD
SRGN	0.0203409	0.518281	SRGN	Rods_NonAD
RGS1	0.0082614	0.245006	RGS1	Rods_NonAD
PDE6A1	75.2245	98.5641	PDE6A	Rods_AD
RHO1	23.6524	90.902	RHO	Rods_AD
CNGB11	19.042	93.729	CNGB1	Rods_AD
TF1	2.41315	32.5219	TF	Rods_AD
WIF11	0.453265	8.66053	WIF1	Rods_AD
RGR1	0.235863	4.68925	RGR	Rods_AD
ELAVL21	0.0614246	1.31254	ELAVL2	Rods_AD
KCNC21	0.188189	2.88311	KCNC2	Rods_AD
PRUNE21	1.14906	8.43617	PRUNE2	Rods_AD
TMEM1631	0.11311	2.50168	TMEM163	Rods_AD
TRPM11	0.202421	3.17478	TRPM1	Rods_AD
DOK61	0.265338	4.44245	DOK6	Rods_AD
NETO11	0.13934	2.25488	NETO1	Rods_AD
CA101	0.196123	2.77092	CA10	Rods_AD
GAD11	0.0283492	0.605789	GAD1	Rods_AD
PBX11	1.62431	27.3502	PBX1	Rods_AD
TFAP2B1	0.0165809	0.437514	TFAP2B	Rods_AD
SYNPR1	0.144654	3.50011	SYNPR	Rods_AD
ONECUT11	0.0204977	0.459951	ONECUT1	Rods_AD
ONECUT21	0.0345619	0.717972	ONECUT2	Rods_AD
TNR1	0.0386063	1.06574	TNR	Rods_AD
TIMP31	0.388572	5.04824	TIMP3	Rods_AD
GFAP1	0.264029	5.59794	GFAP	Rods_AD
ATP1A21	0.192377	3.79179	ATP1A2	Rods_AD
ARR31	0.166065	3.37671	ARR3	Rods_AD
CC2D2A1	4.69369	61.0388	CC2D2A	Rods_AD
CNGB31	0.170589	4.03859	CNGB3	Rods_AD
KCNB21	0.223209	3.72448	KCNB2	Rods_AD
HLA-DRA1	0.10548	2.55777	HLA-DRA	Rods_AD
SRGN1	0.042182	0.964775	SRGN	Rods_AD
RGS11	0.0265424	0.684317	RGS1	Rods_AD
PDE6A2	1.86694	16.2771	PDE6A	Muller_NonAD
RHO2	0.802928	17.4458	RHO	Muller_NonAD
CNGB12	0.463969	10.1147	CNGB1	Muller_NonAD
TF2	59.5458	96.1538	TF	Muller_NonAD
WIF12	15.5145	92.6264	WIF1	Muller_NonAD
RGR2	7.10494	74.3094	RGR	Muller_NonAD
ELAVL22	0.0571921	2.0612	ELAVL2	Muller_NonAD
KCNC22	0.0632034	2.12495	KCNC2	Muller_NonAD
PRUNE22	0.491728	16.3408	PRUNE2	Muller_NonAD
TMEM1632	0.0732389	2.80493	TMEM163	Muller_NonAD
TRPM12	0.70798	12.0697	TRPM1	Muller_NonAD
DOK62	0.927025	11.3685	DOK6	Muller_NonAD
NETO12	0.501434	7.22482	NETO1	Muller_NonAD
CA102	0.905336	9.03102	CA10	Muller_NonAD
GAD12	0.123607	4.39864	GAD1	Muller_NonAD
PBX12	1.7772	42.1377	PBX1	Muller_NonAD
TFAP2B2	0.0374598	1.29622	TFAP2B	Muller_NonAD
SYNPR2	1.8759	35.4654	SYNPR	Muller_NonAD
ONECUT12	0.0614247	1.52996	ONECUT1	Muller_NonAD
ONECUT22	0.0433823	1.61496	ONECUT2	Muller_NonAD
TNR2	0.218869	4.88738	TNR	Muller_NonAD
TIMP32	2.89059	41.989	TIMP3	Muller_NonAD
GFAP2	0.973489	18.5933	GFAP	Muller_NonAD
ATP1A22	0.785955	20.9307	ATP1A2	Muller_NonAD
ARR32	0.197371	6.37484	ARR3	Muller_NonAD
CC2D2A2	1.29967	35.1679	CC2D2A	Muller_NonAD
CNGB32	0.271258	9.24352	CNGB3	Muller_NonAD
KCNB22	0.32252	6.71483	KCNB2	Muller_NonAD
HLA-DRA2	0.0813528	2.69868	HLA-DRA	Muller_NonAD
SRGN2	0.0234637	0.828729	SRGN	Muller_NonAD
RGS12	0.0111053	0.467488	RGS1	Muller_NonAD
PDE6A3	1.81532	13.474	PDE6A	Muller_AD
RHO3	0.869116	16.4313	RHO	Muller_AD
CNGB13	0.464819	7.06097	CNGB1	Muller_AD
TF3	65.8635	98.1725	TF	Muller_AD
WIF13	21.4109	97.1756	WIF1	Muller_AD
RGR3	9.11897	77.6209	RGR	Muller_AD
ELAVL23	0.0997815	2.42565	ELAVL2	Muller_AD
KCNC23	0.29798	5.78169	KCNC2	Muller_AD
PRUNE23	0.6539	16.5642	PRUNE2	Muller_AD
TMEM1633	0.153768	4.3695	TMEM163	Muller_AD
TRPM13	0.672165	11.1979	TRPM1	Muller_AD
DOK63	0.727329	9.48663	DOK6	Muller_AD
NETO13	0.400786	5.69862	NETO1	Muller_AD
CA103	0.643395	7.11082	CA10	Muller_AD
GAD13	0.108741	3.1899	GAD1	Muller_AD
PBX13	1.59519	35.986	PBX1	Muller_AD
TFAP2B3	0.045421	1.42881	TFAP2B	Muller_AD
SYNPR3	1.5098	25.9844	SYNPR	Muller_AD
ONECUT13	0.0806498	1.7777	ONECUT1	Muller_AD
ONECUT23	0.0849105	2.29274	ONECUT2	Muller_AD
TNR3	0.146302	2.99053	TNR	Muller_AD
TIMP33	2.08809	31.1181	TIMP3	Muller_AD
GFAP3	2.9502	35.2384	GFAP	Muller_AD
ATP1A23	0.931047	21.8807	ATP1A2	Muller_AD
ARR33	0.117565	3.15667	ARR3	Muller_AD
CC2D2A3	1.27595	30.4203	CC2D2A	Muller_AD
CNGB33	0.227313	7.3268	CNGB3	Muller_AD
KCNB23	0.183271	4.23658	KCNB2	Muller_AD
HLA-DRA3	0.17779	5.51587	HLA-DRA	Muller_AD
SRGN3	0.053573	1.79432	SRGN	Muller_AD
RGS13	0.0295864	1.01346	RGS1	Muller_AD
PDE6A4	0.78264	12.0895	PDE6A	RGC_NonAD
RHO4	0.512264	15.1209	RHO	RGC_NonAD
CNGB14	0.244308	9.20245	CNGB1	RGC_NonAD
TF4	0.766412	24.1068	TF	RGC_NonAD
WIF14	0.399567	9.92422	WIF1	RGC_NonAD
RGR4	0.179449	8.04764	RGR	RGC_NonAD
ELAVL24	2.90073	82.3169	ELAVL2	RGC_NonAD
KCNC24	13.1011	95.2003	KCNC2	RGC_NonAD
PRUNE24	7.61952	94.8033	PRUNE2	RGC_NonAD
TMEM1634	3.24926	84.2656	TMEM163	RGC_NonAD
TRPM14	0.378038	10.7182	TRPM1	RGC_NonAD
DOK64	3.47422	81.2703	DOK6	RGC_NonAD
NETO14	0.516044	21.5085	NETO1	RGC_NonAD
CA104	1.69037	52.2555	CA10	RGC_NonAD
GAD14	0.0304228	2.16528	GAD1	RGC_NonAD
PBX14	3.44169	84.013	PBX1	RGC_NonAD
TFAP2B4	0.0431101	1.47961	TFAP2B	RGC_NonAD
SYNPR4	0.351971	18.9462	SYNPR	RGC_NonAD
ONECUT14	1.23197	56.1891	ONECUT1	RGC_NonAD
ONECUT24	0.22631	13.8939	ONECUT2	RGC_NonAD
TNR4	0.128617	7.28979	TNR	RGC_NonAD
TIMP34	1.84842	70.4439	TIMP3	RGC_NonAD
GFAP4	0.0792066	2.59834	GFAP	RGC_NonAD
ATP1A24	0.0285948	1.08264	ATP1A2	RGC_NonAD
ARR34	0.196456	7.8672	ARR3	RGC_NonAD
CC2D2A4	0.826264	43.5583	CC2D2A	RGC_NonAD
CNGB34	0.450897	28.8704	CNGB3	RGC_NonAD
KCNB24	0.721779	15.6261	KCNB2	RGC_NonAD
HLA-DRA4	0.0501221	1.44352	HLA-DRA	RGC_NonAD
SRGN4	0.0221379	0.649585	SRGN	RGC_NonAD
RGS14	0.00930218	0.396969	RGS1	RGC_NonAD
PDE6A5	1.00486	11.8547	PDE6A	RGC_AD
RHO5	0.659136	13.3394	RHO	RGC_AD
CNGB15	0.277678	7.14938	CNGB1	RGC_AD
TF5	1.36288	25.4683	TF	RGC_AD
WIF15	0.421569	11.7862	WIF1	RGC_AD
RGR5	0.347087	11.8547	RGR	RGC_AD
ELAVL25	3.32437	83.3714	ELAVL2	RGC_AD
KCNC25	14.1718	94.5409	KCNC2	RGC_AD
PRUNE25	12.9302	94.5866	PRUNE2	RGC_AD
TMEM1635	3.75779	84.0338	TMEM163	RGC_AD
TRPM15	0.28515	6.98949	TRPM1	RGC_AD
DOK65	3.31811	79.3741	DOK6	RGC_AD
NETO15	0.209409	7.46916	NETO1	RGC_AD
CA105	1.10243	41.7085	CA10	RGC_AD
GAD15	0.0585479	2.78666	GAD1	RGC_AD
PBX15	3.84076	82.7547	PBX1	RGC_AD
TFAP2B5	0.0547173	2.8095	TFAP2B	RGC_AD
SYNPR5	0.405778	17.2453	SYNPR	RGC_AD
ONECUT15	0.875295	48.264	ONECUT1	RGC_AD
ONECUT25	0.385042	23.0699	ONECUT2	RGC_AD
TNR5	0.149458	8.61124	TNR	RGC_AD
TIMP35	1.45285	56.921	TIMP3	RGC_AD
GFAP5	0.207388	5.02513	GFAP	RGC_AD
ATP1A25	0.0258825	0.845135	ATP1A2	RGC_AD
ARR35	0.115099	5.04797	ARR3	RGC_AD
CC2D2A5	0.628535	37.7798	CC2D2A	RGC_AD
CNGB35	0.267077	20.7629	CNGB3	RGC_AD
KCNB25	0.533203	14.6642	KCNB2	RGC_AD
HLA-DRA5	0.0630013	1.43901	HLA-DRA	RGC_AD
SRGN5	0.0322176	1.07355	SRGN	RGC_AD
RGS15	0.0141934	0.274098	RGS1	RGC_AD
PDE6A6	1.80467	13.0744	PDE6A	Bipolar_NonAD
RHO6	0.971898	16.7767	RHO	Bipolar_NonAD
CNGB16	0.457585	8.45307	CNGB1	Bipolar_NonAD
TF6	1.35705	26.5631	TF	Bipolar_NonAD
WIF16	0.170489	5.19094	WIF1	Bipolar_NonAD
RGR6	0.145625	4.47896	RGR	Bipolar_NonAD
ELAVL26	0.0725133	2.14887	ELAVL2	Bipolar_NonAD
KCNC26	0.142128	2.86084	KCNC2	Bipolar_NonAD
PRUNE26	2.23939	47.8317	PRUNE2	Bipolar_NonAD
TMEM1636	0.0948446	2.8479	TMEM163	Bipolar_NonAD
TRPM16	11.6644	59.1586	TRPM1	Bipolar_NonAD
DOK66	22.0887	93.5534	DOK6	Bipolar_NonAD
NETO16	12.8417	80.466	NETO1	Bipolar_NonAD
CA106	24.4644	95.4951	CA10	Bipolar_NonAD
GAD16	0.0230916	0.750809	GAD1	Bipolar_NonAD
PBX16	0.983474	22.589	PBX1	Bipolar_NonAD
TFAP2B6	0.0156157	0.466019	TFAP2B	Bipolar_NonAD
SYNPR6	0.124518	3.66343	SYNPR	Bipolar_NonAD
ONECUT16	0.0172562	0.556634	ONECUT1	Bipolar_NonAD
ONECUT26	0.0583337	1.64401	ONECUT2	Bipolar_NonAD
TNR6	0.0377334	1.20388	TNR	Bipolar_NonAD
TIMP36	0.0829286	2.1877	TIMP3	Bipolar_NonAD
GFAP6	0.0817332	2.66667	GFAP	Bipolar_NonAD
ATP1A26	0.0345175	1.08738	ATP1A2	Bipolar_NonAD
ARR36	0.178048	5.46278	ARR3	Bipolar_NonAD
CC2D2A6	2.16834	42.8608	CC2D2A	Bipolar_NonAD
CNGB36	0.279783	8.16828	CNGB3	Bipolar_NonAD
KCNB26	3.00338	21.644	KCNB2	Bipolar_NonAD
HLA-DRA6	0.0756751	2.09709	HLA-DRA	Bipolar_NonAD
SRGN6	0.0106529	0.31068	SRGN	Bipolar_NonAD
RGS16	0.0101912	0.31068	RGS1	Bipolar_NonAD
PDE6A7	1.91376	12.3878	PDE6A	Bipolar_AD
RHO7	1.08501	16.0997	RHO	Bipolar_AD
CNGB17	0.494252	6.6482	CNGB1	Bipolar_AD
TF7	1.9325	31.6898	TF	Bipolar_AD
WIF17	0.375362	8.66482	WIF1	Bipolar_AD
RGR7	0.447677	10.1385	RGR	Bipolar_AD
ELAVL27	0.100918	2.41551	ELAVL2	Bipolar_AD
KCNC27	0.462499	8.31025	KCNC2	Bipolar_AD
PRUNE27	2.61514	49.6177	PRUNE2	Bipolar_AD
TMEM1637	0.163386	4.06648	TMEM163	Bipolar_AD
TRPM17	15.0104	64.2881	TRPM1	Bipolar_AD
DOK67	21.726	92.4875	DOK6	Bipolar_AD
NETO17	13.7087	75.6565	NETO1	Bipolar_AD
CA107	23.5078	94.8033	CA10	Bipolar_AD
GAD17	0.0515475	1.32964	GAD1	Bipolar_AD
PBX17	1.07545	21.9612	PBX1	Bipolar_AD
TFAP2B7	0.0339768	0.886427	TFAP2B	Bipolar_AD
SYNPR7	0.13319	3.57895	SYNPR	Bipolar_AD
ONECUT17	0.0344111	0.875346	ONECUT1	Bipolar_AD
ONECUT27	0.0532485	1.49584	ONECUT2	Bipolar_AD
TNR7	0.0479283	1.2964	TNR	Bipolar_AD
TIMP37	0.141235	3.25762	TIMP3	Bipolar_AD
GFAP7	0.206211	4.95291	GFAP	Bipolar_AD
ATP1A27	0.0470601	1.26316	ATP1A2	Bipolar_AD
ARR37	0.147727	3.77839	ARR3	Bipolar_AD
CC2D2A7	2.45591	43.59	CC2D2A	Bipolar_AD
CNGB37	0.253409	6.88089	CNGB3	Bipolar_AD
KCNB27	2.02598	18.0942	KCNB2	Bipolar_AD
HLA-DRA7	0.108932	2.88089	HLA-DRA	Bipolar_AD
SRGN7	0.0361328	0.99723	SRGN	Bipolar_AD
RGS17	0.0223423	0.565097	RGS1	Bipolar_AD
PDE6A8	1.90579	15.3787	PDE6A	Amacrine_NonAD
RHO8	0.883775	16.8324	RHO	Amacrine_NonAD
CNGB18	0.540467	10.7881	CNGB1	Amacrine_NonAD
TF8	2.77276	34.8125	TF	Amacrine_NonAD
WIF18	0.736593	12.5478	WIF1	Amacrine_NonAD
RGR8	0.196552	5.43229	RGR	Amacrine_NonAD
ELAVL28	0.449507	14.3841	ELAVL2	Amacrine_NonAD
KCNC28	3.508	47.0543	KCNC2	Amacrine_NonAD
PRUNE28	1.88484	47.5134	PRUNE2	Amacrine_NonAD
TMEM1638	0.506526	12.0888	TMEM163	Amacrine_NonAD
TRPM18	0.474066	6.35042	TRPM1	Amacrine_NonAD
DOK68	3.2459	49.6557	DOK6	Amacrine_NonAD
NETO18	0.367361	7.95715	NETO1	Amacrine_NonAD
CA108	1.68543	22.6473	CA10	Amacrine_NonAD
GAD18	1.89584	36.9549	GAD1	Amacrine_NonAD
PBX18	4.33743	50.2678	PBX1	Amacrine_NonAD
TFAP2B8	3.53868	50.5738	TFAP2B	Amacrine_NonAD
SYNPR8	8.14632	72.6855	SYNPR	Amacrine_NonAD
ONECUT18	0.122314	3.06044	ONECUT1	Amacrine_NonAD
ONECUT28	0.27319	6.42693	ONECUT2	Amacrine_NonAD
TNR8	0.480581	13.2364	TNR	Amacrine_NonAD
TIMP38	0.773076	19.0513	TIMP3	Amacrine_NonAD
GFAP8	0.108892	3.67253	GFAP	Amacrine_NonAD
ATP1A28	0.105746	3.97858	ATP1A2	Amacrine_NonAD
ARR38	0.132187	4.20811	ARR3	Amacrine_NonAD
CC2D2A8	1.13624	32.0581	CC2D2A	Amacrine_NonAD
CNGB38	0.278891	10.329	CNGB3	Amacrine_NonAD
KCNB28	3.99569	42.3871	KCNB2	Amacrine_NonAD
HLA-DRA8	0.0631217	2.52487	HLA-DRA	Amacrine_NonAD
SRGN8	0.0194072	0.6886	SRGN	Amacrine_NonAD
RGS18	0.00757897	0.229533	RGS1	Amacrine_NonAD
PDE6A9	2.17782	12.0378	PDE6A	Amacrine_AD
RHO9	1.07193	15.9071	RHO	Amacrine_AD
CNGB19	0.551673	7.82459	CNGB1	Amacrine_AD
TF9	2.75358	33.6199	TF	Amacrine_AD
WIF19	0.960733	14.4884	WIF1	Amacrine_AD
RGR9	0.444454	9.11436	RGR	Amacrine_AD
ELAVL29	0.480381	13.9725	ELAVL2	Amacrine_AD
KCNC29	4.39053	55.589	KCNC2	Amacrine_AD
PRUNE29	2.13521	49.0972	PRUNE2	Amacrine_AD
TMEM1639	0.519785	13.2846	TMEM163	Amacrine_AD
TRPM19	0.442624	5.41702	TRPM1	Amacrine_AD
DOK69	3.01521	48.5813	DOK6	Amacrine_AD
NETO19	0.327514	5.37403	NETO1	Amacrine_AD
CA109	1.61119	20.9802	CA10	Amacrine_AD
GAD19	3.14381	49.828	GAD1	Amacrine_AD
PBX19	7.20297	62.3818	PBX1	Amacrine_AD
TFAP2B9	4.75888	57.7386	TFAP2B	Amacrine_AD
SYNPR9	8.82782	70.1634	SYNPR	Amacrine_AD
ONECUT19	0.121344	3.22442	ONECUT1	Amacrine_AD
ONECUT29	0.184618	4.68616	ONECUT2	Amacrine_AD
TNR9	0.65991	15.7352	TNR	Amacrine_AD
TIMP39	0.634641	15.9931	TIMP3	Amacrine_AD
GFAP9	0.2638	6.01892	GFAP	Amacrine_AD
ATP1A29	0.131194	4.55718	ATP1A2	Amacrine_AD
ARR39	0.1146	3.3104	ARR3	Amacrine_AD
CC2D2A9	0.899208	26.0103	CC2D2A	Amacrine_AD
CNGB39	0.248706	8.51247	CNGB3	Amacrine_AD
KCNB29	3.92823	36.0705	KCNB2	Amacrine_AD
HLA-DRA9	0.106619	2.57954	HLA-DRA	Amacrine_AD
SRGN9	0.046358	1.24678	SRGN	Amacrine_AD
RGS19	0.0256786	0.730868	RGS1	Amacrine_AD
PDE6A10	1.6627	15.6687	PDE6A	Horizontal_NonAD
RHO10	0.952603	21.6567	RHO	Horizontal_NonAD
CNGB110	0.500558	10.6786	CNGB1	Horizontal_NonAD
TF10	1.18996	32.8343	TF	Horizontal_NonAD
WIF110	0.187275	6.68663	WIF1	Horizontal_NonAD
RGR10	0.0739558	3.79242	RGR	Horizontal_NonAD
ELAVL210	0.324293	10.6786	ELAVL2	Horizontal_NonAD
KCNC210	0.433582	14.1717	KCNC2	Horizontal_NonAD
PRUNE210	1.23628	41.018	PRUNE2	Horizontal_NonAD
TMEM16310	0.142113	5.88822	TMEM163	Horizontal_NonAD
TRPM110	0.550842	7.08583	TRPM1	Horizontal_NonAD
DOK610	2.65262	44.2116	DOK6	Horizontal_NonAD
NETO110	0.386378	7.28543	NETO1	Horizontal_NonAD
CA1010	2.54144	34.0319	CA10	Horizontal_NonAD
GAD110	0.0151156	0.798403	GAD1	Horizontal_NonAD
PBX110	0.199219	10.1796	PBX1	Horizontal_NonAD
TFAP2B10	4.48527	74.9501	TFAP2B	Horizontal_NonAD
SYNPR10	6.80696	61.2774	SYNPR	Horizontal_NonAD
ONECUT110	9.55994	91.2176	ONECUT1	Horizontal_NonAD
ONECUT210	4.93556	79.7405	ONECUT2	Horizontal_NonAD
TNR10	14.5723	95.509	TNR	Horizontal_NonAD
TIMP310	0.456011	15.0699	TIMP3	Horizontal_NonAD
GFAP10	0.0898383	3.59281	GFAP	Horizontal_NonAD
ATP1A210	0.0285565	1.39721	ATP1A2	Horizontal_NonAD
ARR310	0.169241	8.38323	ARR3	Horizontal_NonAD
CC2D2A10	0.789984	28.7425	CC2D2A	Horizontal_NonAD
CNGB310	0.333623	15.9681	CNGB3	Horizontal_NonAD
KCNB210	0.782634	19.9601	KCNB2	Horizontal_NonAD
HLA-DRA10	0.0559457	2.19561	HLA-DRA	Horizontal_NonAD
SRGN10	0.0289491	0.998004	SRGN	Horizontal_NonAD
RGS110	0.0168913	0.698603	RGS1	Horizontal_NonAD
PDE6A11	1.75085	11.4729	PDE6A	Horizontal_AD
RHO11	0.954843	15.969	RHO	Horizontal_AD
CNGB111	0.421223	6.04651	CNGB1	Horizontal_AD
TF11	1.33154	28.1654	TF	Horizontal_AD
WIF111	0.356285	10.3359	WIF1	Horizontal_AD
RGR11	0.357138	9.50904	RGR	Horizontal_AD
ELAVL211	0.195429	5.21964	ELAVL2	Horizontal_AD
KCNC211	0.463635	11.3178	KCNC2	Horizontal_AD
PRUNE211	1.33309	34.832	PRUNE2	Horizontal_AD
TMEM16311	0.200088	6.45995	TMEM163	Horizontal_AD
TRPM111	0.44091	6.30491	TRPM1	Horizontal_AD
DOK611	1.69816	25.5297	DOK6	Horizontal_AD
NETO111	0.33923	6.14987	NETO1	Horizontal_AD
CA1011	1.15727	16.2274	CA10	Horizontal_AD
GAD111	0.0590787	1.86047	GAD1	Horizontal_AD
PBX111	0.285097	7.95866	PBX1	Horizontal_AD
TFAP2B11	3.55766	65.2196	TFAP2B	Horizontal_AD
SYNPR11	4.84583	36.2274	SYNPR	Horizontal_AD
ONECUT111	8.27396	86.9767	ONECUT1	Horizontal_AD
ONECUT211	6.39168	82.8941	ONECUT2	Horizontal_AD
TNR11	9.87556	85.8915	TNR	Horizontal_AD
TIMP311	0.457496	12.0413	TIMP3	Horizontal_AD
GFAP11	0.186055	5.5814	GFAP	Horizontal_AD
ATP1A211	0.0436037	1.03359	ATP1A2	Horizontal_AD
ARR311	0.16365	4.23773	ARR3	Horizontal_AD
CC2D2A11	1.15283	28.7855	CC2D2A	Horizontal_AD
CNGB311	0.413221	12.6615	CNGB3	Horizontal_AD
KCNB211	0.287693	7.18346	KCNB2	Horizontal_AD
HLA-DRA11	0.100514	2.7907	HLA-DRA	Horizontal_AD
SRGN11	0.0435468	1.49871	SRGN	Horizontal_AD
RGS111	0.0196424	0.620155	RGS1	Horizontal_AD
PDE6A12	0.369716	9.37841	PDE6A	Astrocytes_NonAD
RHO12	0.46642	11.6685	RHO	Astrocytes_NonAD
CNGB112	0.122343	3.59869	CNGB1	Astrocytes_NonAD
TF12	8.1076	54.1985	TF	Astrocytes_NonAD
WIF112	12.3189	62.9226	WIF1	Astrocytes_NonAD
RGR12	0.586831	13.4133	RGR	Astrocytes_NonAD
ELAVL212	0.0220947	0.763359	ELAVL2	Astrocytes_NonAD
KCNC212	0.0400329	1.30862	KCNC2	Astrocytes_NonAD
PRUNE212	0.379673	9.92366	PRUNE2	Astrocytes_NonAD
TMEM16312	0.0805532	2.94438	TMEM163	Astrocytes_NonAD
TRPM112	1.03279	12.868	TRPM1	Astrocytes_NonAD
DOK612	0.218383	5.67067	DOK6	Astrocytes_NonAD
NETO112	0.0173194	0.87241	NETO1	Astrocytes_NonAD
CA1012	0.104482	2.61723	CA10	Astrocytes_NonAD
GAD112	0.0392104	1.52672	GAD1	Astrocytes_NonAD
PBX112	3.16359	57.0338	PBX1	Astrocytes_NonAD
TFAP2B12	0.0574011	1.41767	TFAP2B	Astrocytes_NonAD
SYNPR12	1.57156	25.518	SYNPR	Astrocytes_NonAD
ONECUT112	0.0216783	0.763359	ONECUT1	Astrocytes_NonAD
ONECUT212	0.013245	0.654308	ONECUT2	Astrocytes_NonAD
TNR12	0.0979297	2.94438	TNR	Astrocytes_NonAD
TIMP312	10.1311	54.0894	TIMP3	Astrocytes_NonAD
GFAP12	3.18154	23.5551	GFAP	Astrocytes_NonAD
ATP1A212	7.68374	69.5747	ATP1A2	Astrocytes_NonAD
ARR312	0.123367	4.0349	ARR3	Astrocytes_NonAD
CC2D2A12	0.932674	26.4995	CC2D2A	Astrocytes_NonAD
CNGB312	0.517379	13.3043	CNGB3	Astrocytes_NonAD
KCNB212	0.163138	4.253	KCNB2	Astrocytes_NonAD
HLA-DRA12	0.273474	5.88877	HLA-DRA	Astrocytes_NonAD
SRGN12	0.100657	1.63577	SRGN	Astrocytes_NonAD
RGS112	0.0236728	0.654308	RGS1	Astrocytes_NonAD
PDE6A13	0.336604	9.59091	PDE6A	Astrocytes_AD
RHO13	0.413377	11.6364	RHO	Astrocytes_AD
CNGB113	0.0734668	2.45455	CNGB1	Astrocytes_AD
TF13	8.26483	68.1818	TF	Astrocytes_AD
WIF113	6.58014	47.0455	WIF1	Astrocytes_AD
RGR13	0.742958	14.3182	RGR	Astrocytes_AD
ELAVL213	0.0532853	1.36364	ELAVL2	Astrocytes_AD
KCNC213	0.0872938	1.95455	KCNC2	Astrocytes_AD
PRUNE213	0.239883	6.90909	PRUNE2	Astrocytes_AD
TMEM16313	0.08998	2.5	TMEM163	Astrocytes_AD
TRPM113	4.56475	37.1818	TRPM1	Astrocytes_AD
DOK613	0.638594	13.7273	DOK6	Astrocytes_AD
NETO113	0.0346566	0.863636	NETO1	Astrocytes_AD
CA1013	0.136563	3.59091	CA10	Astrocytes_AD
GAD113	0.025164	1.27273	GAD1	Astrocytes_AD
PBX113	2.71534	51.1818	PBX1	Astrocytes_AD
TFAP2B13	0.0376061	1.22727	TFAP2B	Astrocytes_AD
SYNPR13	1.22794	19.3182	SYNPR	Astrocytes_AD
ONECUT113	0.0315753	1.09091	ONECUT1	Astrocytes_AD
ONECUT213	0.0142335	0.363636	ONECUT2	Astrocytes_AD
TNR13	0.103356	2.72727	TNR	Astrocytes_AD
TIMP313	21.849	73.3182	TIMP3	Astrocytes_AD
GFAP13	3.817	25.3636	GFAP	Astrocytes_AD
ATP1A213	6.55898	56.8182	ATP1A2	Astrocytes_AD
ARR313	0.074191	2.13636	ARR3	Astrocytes_AD
CC2D2A13	0.884384	26.0455	CC2D2A	Astrocytes_AD
CNGB313	0.756374	16.6364	CNGB3	Astrocytes_AD
KCNB213	0.194993	4.5	KCNB2	Astrocytes_AD
HLA-DRA13	0.189764	6.18182	HLA-DRA	Astrocytes_AD
SRGN13	0.0871901	2.36364	SRGN	Astrocytes_AD
RGS113	0.0371491	1.27273	RGS1	Astrocytes_AD
PDE6A14	1.90368	21.4509	PDE6A	Cones_NonAD
RHO14	0.888939	24.4259	RHO	Cones_NonAD
CNGB114	3.80318	73.2255	CNGB1	Cones_NonAD
TF14	2.06757	36.1691	TF	Cones_NonAD
WIF114	0.321861	9.70772	WIF1	Cones_NonAD
RGR14	0.203713	7.62004	RGR	Cones_NonAD
ELAVL214	0.0705614	3.13152	ELAVL2	Cones_NonAD
KCNC214	0.0456397	2.19207	KCNC2	Cones_NonAD
PRUNE214	1.87987	27.2965	PRUNE2	Cones_NonAD
TMEM16314	0.103061	5.11482	TMEM163	Cones_NonAD
TRPM114	0.49675	7.98539	TRPM1	Cones_NonAD
DOK614	0.841808	12.1086	DOK6	Cones_NonAD
NETO114	0.385675	7.82881	NETO1	Cones_NonAD
CA1014	0.775985	9.44676	CA10	Cones_NonAD
GAD114	0.0192077	1.20042	GAD1	Cones_NonAD
PBX114	4.5365	76.8267	PBX1	Cones_NonAD
TFAP2B14	0.0533037	2.13987	TFAP2B	Cones_NonAD
SYNPR14	0.224434	9.49896	SYNPR	Cones_NonAD
ONECUT114	0.0955274	2.81837	ONECUT1	Cones_NonAD
ONECUT214	0.19027	8.71608	ONECUT2	Cones_NonAD
TNR14	0.130517	3.13152	TNR	Cones_NonAD
TIMP314	0.131664	4.69729	TIMP3	Cones_NonAD
GFAP14	0.0827737	3.70564	GFAP	Cones_NonAD
ATP1A214	0.0342374	2.13987	ATP1A2	Cones_NonAD
ARR314	13.2514	92.1712	ARR3	Cones_NonAD
CC2D2A14	14.3954	92.0668	CC2D2A	Cones_NonAD
CNGB314	10.8925	94.4154	CNGB3	Cones_NonAD
KCNB214	52.0395	98.904	KCNB2	Cones_NonAD
HLA-DRA14	0.05351	2.55741	HLA-DRA	Cones_NonAD
SRGN14	0.0139512	0.574113	SRGN	Cones_NonAD
RGS114	0.00438998	0.313152	RGS1	Cones_NonAD
PDE6A15	2.45089	18.1386	PDE6A	Cones_AD
RHO15	1.15314	21.1528	RHO	Cones_AD
CNGB115	7.02374	82.8133	CNGB1	Cones_AD
TF15	2.42806	35.4839	TF	Cones_AD
WIF115	0.518362	10.8937	WIF1	Cones_AD
RGR15	0.40173	14.3839	RGR	Cones_AD
ELAVL215	0.0598786	2.43258	ELAVL2	Cones_AD
KCNC215	0.220303	5.65838	KCNC2	Cones_AD
PRUNE215	0.893148	21.2057	PRUNE2	Cones_AD
TMEM16315	0.0915206	3.86039	TMEM163	Cones_AD
TRPM115	0.383337	5.76415	TRPM1	Cones_AD
DOK615	0.599593	9.88895	DOK6	Cones_AD
NETO115	0.292926	4.23057	NETO1	Cones_AD
CA1015	0.540919	6.55738	CA10	Cones_AD
GAD115	0.0457191	1.42782	GAD1	Cones_AD
PBX115	4.49002	74.7753	PBX1	Cones_AD
TFAP2B15	0.0740798	2.00952	TFAP2B	Cones_AD
SYNPR15	0.172289	5.97567	SYNPR	Cones_AD
ONECUT115	0.0620992	1.85087	ONECUT1	Cones_AD
ONECUT215	0.233411	9.09572	ONECUT2	Cones_AD
TNR15	0.0666661	1.74511	TNR	Cones_AD
TIMP315	0.13676	5.12956	TIMP3	Cones_AD
GFAP15	0.217697	7.77366	GFAP	Cones_AD
ATP1A215	0.0552738	2.37969	ATP1A2	Cones_AD
ARR315	11.6484	91.1687	ARR3	Cones_AD
CC2D2A15	20.8158	95.8752	CC2D2A	Cones_AD
CNGB315	9.13007	92.2263	CNGB3	Cones_AD
KCNB215	63.7427	99.4712	KCNB2	Cones_AD
HLA-DRA15	0.0677514	3.06716	HLA-DRA	Cones_AD
SRGN15	0.0162495	0.793231	SRGN	Cones_AD
RGS115	0.0186856	1.00476	RGS1	Cones_AD
PDE6A16	3.13677	23.7838	PDE6A	Microglia_NonAD
RHO16	1.04586	20.8108	RHO	Microglia_NonAD
CNGB116	0.671487	15.9459	CNGB1	Microglia_NonAD
TF16	7.13178	44.5946	TF	Microglia_NonAD
WIF116	1.06182	18.6486	WIF1	Microglia_NonAD
RGR16	0.385381	10.5405	RGR	Microglia_NonAD
ELAVL216	0.133578	5.13514	ELAVL2	Microglia_NonAD
KCNC216	0.445372	5.13514	KCNC2	Microglia_NonAD
PRUNE216	0.860422	17.027	PRUNE2	Microglia_NonAD
TMEM16316	1.14701	21.8919	TMEM163	Microglia_NonAD
TRPM116	0.723988	11.8919	TRPM1	Microglia_NonAD
DOK616	1.52721	16.7568	DOK6	Microglia_NonAD
NETO116	0.653593	10.2703	NETO1	Microglia_NonAD
CA1016	1.4278	12.4324	CA10	Microglia_NonAD
GAD116	0.0421827	1.89189	GAD1	Microglia_NonAD
PBX116	0.379669	14.3243	PBX1	Microglia_NonAD
TFAP2B16	0.0616582	1.62162	TFAP2B	Microglia_NonAD
SYNPR16	0.393217	8.64865	SYNPR	Microglia_NonAD
ONECUT116	0.156719	4.59459	ONECUT1	Microglia_NonAD
ONECUT216	0.115117	2.97297	ONECUT2	Microglia_NonAD
TNR16	0.200781	4.05405	TNR	Microglia_NonAD
TIMP316	0.637389	14.0541	TIMP3	Microglia_NonAD
GFAP16	0.259104	8.37838	GFAP	Microglia_NonAD
ATP1A216	0.316459	10	ATP1A2	Microglia_NonAD
ARR316	0.134019	4.32432	ARR3	Microglia_NonAD
CC2D2A16	0.626996	21.0811	CC2D2A	Microglia_NonAD
CNGB316	0.171371	7.02703	CNGB3	Microglia_NonAD
KCNB216	0.358421	7.56757	KCNB2	Microglia_NonAD
HLA-DRA16	19.5747	91.0811	HLA-DRA	Microglia_NonAD
SRGN16	14.4151	88.9189	SRGN	Microglia_NonAD
RGS116	9.29217	81.0811	RGS1	Microglia_NonAD
PDE6A17	2.25649	17.3996	PDE6A	Microglia_AD
RHO17	1.09247	21.4149	RHO	Microglia_AD
CNGB117	0.467668	8.413	CNGB1	Microglia_AD
TF17	6.91536	61.1855	TF	Microglia_AD
WIF117	1.30718	21.7973	WIF1	Microglia_AD
RGR17	0.397133	8.2218	RGR	Microglia_AD
ELAVL217	0.0994032	2.67686	ELAVL2	Microglia_AD
KCNC217	0.414975	4.97132	KCNC2	Microglia_AD
PRUNE217	0.464497	11.0899	PRUNE2	Microglia_AD
TMEM16317	2.82543	36.9025	TMEM163	Microglia_AD
TRPM117	0.441034	6.88337	TRPM1	Microglia_AD
DOK617	0.549799	10.1338	DOK6	Microglia_AD
NETO117	0.299412	4.97132	NETO1	Microglia_AD
CA1017	0.422072	5.92734	CA10	Microglia_AD
GAD117	0.0414554	1.14723	GAD1	Microglia_AD
PBX117	0.465488	12.8107	PBX1	Microglia_AD
TFAP2B17	0.0878134	2.67686	TFAP2B	Microglia_AD
SYNPR17	0.37107	7.83939	SYNPR	Microglia_AD
ONECUT117	0.137439	3.05927	ONECUT1	Microglia_AD
ONECUT217	0.0635342	2.10325	ONECUT2	Microglia_AD
TNR17	0.155084	3.25048	TNR	Microglia_AD
TIMP317	1.13703	15.4876	TIMP3	Microglia_AD
GFAP17	0.514913	13.3843	GFAP	Microglia_AD
ATP1A217	0.723176	10.5163	ATP1A2	Microglia_AD
ARR317	0.163114	3.25048	ARR3	Microglia_AD
CC2D2A17	0.543575	13.3843	CC2D2A	Microglia_AD
CNGB317	0.120174	3.63289	CNGB3	Microglia_AD
KCNB217	0.305353	3.25048	KCNB2	Microglia_AD
HLA-DRA17	24.9029	94.4551	HLA-DRA	Microglia_AD
SRGN17	23.5239	91.2046	SRGN	Microglia_AD
RGS117	17.3843	88.1453	RGS1	Microglia_AD

### Sheet: GO Enrichment
	column_label	ID	Description	GeneRatio	BgRatio	pvalue	p.adjust	qvalue	geneID	Count	col_des
GO:0050953...1	Rods	GO:0050953	sensory perception of light stimulus	0.227273	0.0116106	9.227e-16	12.0788	7.43016e-13	PDE6A/RHO/CNGB1/EYS/IMPG2/USH2A/PCDH15/IMPG1/MYO3B/ATP8A2/PDC/GUCA1B/RS1/RPGRIP1/GUCA1A	15	Rods: sensory perception of light stimulus
GO:0007601...2	Rods	GO:0007601	visual perception	0.212121	0.0113986	1.87545e-14	11.0718	7.55116e-12	PDE6A/RHO/CNGB1/EYS/IMPG2/USH2A/IMPG1/MYO3B/ATP8A2/PDC/GUCA1B/RS1/RPGRIP1/GUCA1A	14	Rods: visual perception
GO:0050673	Muller	GO:0050673	epithelial cell proliferation	0.1	0.0226911	8.73705e-14	9.45744	2.62295e-10	APOE/IGFBP5/SULF1/HGF/FLT1/HES1/EGF/F3/KDR/LGR4/ALDH1A2/VEGFA/COL4A3/EGFR/FAP/NFIB/FGF9/ZFP36L1/SCARB1/TGFB2/FGF10/SEMA5A/CCL2/YAP1/ID2/PTN/CDKN1C/HES5/FGFR1/CEBPB/ZFP36/B2M/PKHD1/TGFA/NR4A1/ERRFI1	36	Muller: epithelial cell proliferation
GO:0072001	Muller	GO:0072001	renal system development	0.075	0.0152688	1.04127e-11	7.68228	1.563e-08	SULF1/HES1/PLCE1/LGR4/ALDH1A2/VEGFA/COL4A3/MYO1E/RARB/PCSK5/CA2/RDH10/BASP1/TGFB2/FGF10/BCL2/NFIA/YAP1/CYP26A1/ADAMTS6/ITGA8/ADAMTS1/BICC1/HES5/ID3/PKHD1/ACTA2	27	Muller: renal system development
GO:1904062	RGC	GO:1904062	regulation of cation transmembrane transport	0.0965147	0.0180257	2.05239e-16	12.4309	3.17637e-13	KCNC2/DPP6/RYR2/HECW2/DPP10/NEDD4L/SNCA/SCN1B/FGF12/APP/GRIN2A/KCNN2/NEFL/GRIN2B/ATP1B1/GRIA4/ATP1B3/KCNQ1/GRIN1/GRIA3/THY1/PDE4B/UBASH3B/GRIA2/CACNG2/CACNG7/JPH4/CACNB4/GSG1L/ANO6/UTRN/RASGRF1/CACNG5/TESC/RELN/CALM1	36	RGC: regulation of cation transmembrane transport
GO:0032409	RGC	GO:0032409	regulation of transporter activity	0.0884718	0.0150037	2.23688e-16	12.4309	3.17637e-13	KCNC2/RYR2/HECW2/SGK1/NEDD4L/SNCA/SCN1B/FGF12/APP/GRIN2A/NEFL/GRIN2B/ATP1B1/GRIA4/ATP1B3/GRIN1/GRIA3/PDE4B/PPARG/GRIA2/CACNG2/CACNG7/JPH4/CHRM3/ABCB1/CACNB4/GSG1L/UTRN/RASGRF1/CACNG5/TESC/RELN/CALM1	33	RGC: regulation of transporter activity
GO:0050804...7	Bipolar	GO:0050804	modulation of chemical synaptic transmission	0.126866	0.0214717	6.95585e-17	12.9961	8.43392e-14	NETO1/DGKB/GRM5/GRM6/GRM7/RIMS1/NRG3/PLCB4/DGKI/GRIK1/STXBP5L/GRID1/SLC8A3/KCNMB4/FGF14/CNTN4/NSG1/NTNG1/GRID2/PRKCB/NLGN1/NRXN1/MCTP2/SLC24A2/CNTNAP4/JPH4/CALM1/PLCL1/RELN/SHANK2/DLGAP1/GRIK2/CDH11/CACNA1A	34	Bipolar: modulation of chemical synaptic transmission
GO:0099177...8	Bipolar	GO:0099177	regulation of trans-synaptic signaling	0.126866	0.0215248	7.49857e-17	12.9961	8.43392e-14	NETO1/DGKB/GRM5/GRM6/GRM7/RIMS1/NRG3/PLCB4/DGKI/GRIK1/STXBP5L/GRID1/SLC8A3/KCNMB4/FGF14/CNTN4/NSG1/NTNG1/GRID2/PRKCB/NLGN1/NRXN1/MCTP2/SLC24A2/CNTNAP4/JPH4/CALM1/PLCL1/RELN/SHANK2/DLGAP1/GRIK2/CDH11/CACNA1A	34	Bipolar: regulation of trans-synaptic signaling
GO:0050804...9	Amacrine	GO:0050804	modulation of chemical synaptic transmission	0.133188	0.0214717	7.01773e-31	26.8699	1.0969e-27	GRM8/DLGAP1/GRIK2/NRXN1/CELF4/NRG3/CRHR2/CACNA1A/ADCY8/NTRK2/PLCB4/CNR1/CUX2/DCC/FGF14/CACNA1B/PLCL1/SHANK2/JPH4/SORCS3/GRIN2B/STXBP5L/RASGRF1/GRIN3A/SYT7/DGKI/PLCB1/GRIN1/CNTN4/SHISA8/CNTNAP4/CHRNA7/CALB2/CACNG3/CACNG2/CACNG5/PRKCB/SLC1A1/GRM3/SLC8A3/CAMK2A/SYN3/ADRA1A/APP/GRIN2A/CALB1/SLC24A2/VGF/PCDH17/RIMS1/GRM7/SHISA9/LRRC4C/CLSTN2/SHISA6/RELN/TAC1/DRD2/GRID1/GNAI1/NLGN1	61	Amacrine: modulation of chemical synaptic transmission
GO:0099177...10	Amacrine	GO:0099177	regulation of trans-synaptic signaling	0.133188	0.0215248	8.08421e-31	26.8699	1.0969e-27	GRM8/DLGAP1/GRIK2/NRXN1/CELF4/NRG3/CRHR2/CACNA1A/ADCY8/NTRK2/PLCB4/CNR1/CUX2/DCC/FGF14/CACNA1B/PLCL1/SHANK2/JPH4/SORCS3/GRIN2B/STXBP5L/RASGRF1/GRIN3A/SYT7/DGKI/PLCB1/GRIN1/CNTN4/SHISA8/CNTNAP4/CHRNA7/CALB2/CACNG3/CACNG2/CACNG5/PRKCB/SLC1A1/GRM3/SLC8A3/CAMK2A/SYN3/ADRA1A/APP/GRIN2A/CALB1/SLC24A2/VGF/PCDH17/RIMS1/GRM7/SHISA9/LRRC4C/CLSTN2/SHISA6/RELN/TAC1/DRD2/GRID1/GNAI1/NLGN1	61	Amacrine: regulation of trans-synaptic signaling
GO:0050804...11	Horizontal	GO:0050804	modulation of chemical synaptic transmission	0.111913	0.0214717	5.5984e-14	10.0299	7.59266e-11	TNR/PTN/DLGAP2/CACNG3/NTRK2/BEGAIN/SHANK2/PLCB4/CELF4/CNTN4/DGKI/CACNA1A/SHISA8/CACNG7/FGF14/RASGRF1/DRD2/CUX2/SLC24A2/JPH4/CACNG2/PLCL1/VGF/CALB1/CACNG5/MAP1A/GNAI1/CALM1/CRHR2/STXBP5L/SLC8A3	31	Horizontal: modulation of chemical synaptic transmission
GO:0099177...12	Horizontal	GO:0099177	regulation of trans-synaptic signaling	0.111913	0.0215248	5.98343e-14	10.0299	7.59266e-11	TNR/PTN/DLGAP2/CACNG3/NTRK2/BEGAIN/SHANK2/PLCB4/CELF4/CNTN4/DGKI/CACNA1A/SHISA8/CACNG7/FGF14/RASGRF1/DRD2/CUX2/SLC24A2/JPH4/CACNG2/PLCL1/VGF/CALB1/CACNG5/MAP1A/GNAI1/CALM1/CRHR2/STXBP5L/SLC8A3	31	Horizontal: regulation of trans-synaptic signaling
GO:0043062	Astrocytes	GO:0043062	extracellular structure organization	0.0835073	0.0208886	8.65072e-14	9.42526	2.69811e-10	COL9A1/TNC/SH3PXD2B/FBN1/TGFB2/COL4A2/OPTC/CD44/ADAMTS9/ITGB4/ELF3/COL4A1/LAMA2/COL8A1/TNFRSF1B/SMOC2/LAMA4/DDR2/COL11A1/CST3/HPSE2/SCUBE1/SERPINE1/ITGA6/SFRP2/FLRT2/COL4A5/CRISPLD2/ADAMTSL1/ITGA9/ANTXR1/LAMC1/ADAMTS19/ADAMTS1/ITGB8/APP/RUNX1/TEX14/ADAMTS17/THSD4	40	Astrocytes: extracellular structure organization
GO:0030198	Astrocytes	GO:0030198	extracellular matrix organization	0.0814196	0.0208355	3.71279e-13	9.16469	4.91618e-10	COL9A1/TNC/SH3PXD2B/FBN1/TGFB2/COL4A2/OPTC/CD44/ADAMTS9/ITGB4/ELF3/COL4A1/LAMA2/COL8A1/TNFRSF1B/SMOC2/LAMA4/DDR2/COL11A1/CST3/HPSE2/SCUBE1/SERPINE1/ITGA6/SFRP2/FLRT2/COL4A5/CRISPLD2/ADAMTSL1/ITGA9/ANTXR1/LAMC1/ADAMTS19/ADAMTS1/ITGB8/APP/RUNX1/ADAMTS17/THSD4	39	Astrocytes: extracellular matrix organization
GO:0050953...15	Cones	GO:0050953	sensory perception of light stimulus	0.154839	0.0116106	2.42661e-20	16.2834	4.83534e-17	CNGB3/PDE6H/ARR3/GUCA1C/MYO3B/RPGRIP1/SLC24A2/GRK7/PDC/EYS/GNAT2/IMPG1/OPN1LW/PDE6C/PCDH15/USH2A/GUCA1A/RS1/OPN1MW/GUCA1B/IMPG2/CNGB1/OPN1SW/DHRS3	24	Cones: sensory perception of light stimulus
GO:0007601...16	Cones	GO:0007601	visual perception	0.148387	0.0113986	2.74695e-19	15.5306	2.73683e-16	CNGB3/PDE6H/ARR3/GUCA1C/MYO3B/RPGRIP1/SLC24A2/GRK7/PDC/EYS/GNAT2/IMPG1/OPN1LW/PDE6C/USH2A/GUCA1A/RS1/OPN1MW/GUCA1B/IMPG2/CNGB1/OPN1SW/DHRS3	23	Cones: visual perception
GO:0042110	Microglia	GO:0042110	T cell activation	0.134185	0.0251299	5.57243e-19	14.6437	1.59313e-15	HLA-DRA/HLA-DRB1/CD74/PTPRC/SLC11A1/HLA-DPA1/DOCK8/HLA-DPB1/CD83/GPR183/TNFRSF1B/CLEC7A/PELI1/B2M/APBB1IP/CD86/GPNMB/IL1B/FCGR2B/DOCK2/ZFP36L1/NLRP3/RUNX1/CEBPB/PTGER4/SYK/FCER1G/ANXA1/TGFBR2/TFRC/HLA-DMB/MAFB/LYN/ZFP36L2/LAPTM5/PRDM1/ITPKB/BCL2/TMEM131L/EGR1/CD44/IL15	42	Microglia: T cell activation
GO:1903131	Microglia	GO:1903131	mononuclear cell differentiation	0.121406	0.0217898	7.21178e-18	13.8328	1.0309e-14	HLA-DRA/HLA-DRB1/CD74/PTPRC/CD83/GPR183/B2M/INPP5D/CD86/IRF8/IL1B/FCGR2B/DOCK2/ZFP36L1/NLRP3/RUNX1/PTK2B/CEBPB/PTGER4/SYK/FCER1G/ANXA1/TGFBR2/MAFB/LYN/ZFP36L2/IKZF1/PRDM1/DOCK11/TRPM2/ITPKB/DOCK10/BCL2/TMEM131L/JUN/EGR1/IL15/VEGFA	38	Microglia: mononuclear cell differentiation
